# Automated classification of cellular expression in multiplexed imaging data with Nimbus

**DOI:** 10.1101/2024.06.02.597062

**Authors:** J. Lorenz Rumberger, Noah F. Greenwald, Jolene S. Ranek, Potchara Boonrat, Cameron Walker, Jannik Franzen, Sricharan Reddy Varra, Alex Kong, Cameron Sowers, Candace C. Liu, Inna Averbukh, Hadeesha Piyadasa, Rami Vanguri, Iris Nederlof, Xuefei Julie Wang, David Van Valen, Marleen Kok, Travis J. Hollmann, Dagmar Kainmueller, Michael Angelo

## Abstract

Multiplexed imaging offers a powerful approach to characterize the spatial topography of tissues in both health and disease. To analyze such data, the specific combination of markers that are present in each cell must be enumerated to enable accurate phenotyping, a process that often relies on unsupervised clustering. We constructed the Pan-Multiplex (Pan-M) dataset containing 197 million distinct annotations of marker expression across 15 different cell types. We used Pan-M to create Nimbus, a deep learning model to predict marker positivity from multiplexed image data. Nimbus is a pre-trained model that uses the underlying images to classify marker expression across distinct cell types, from different tissues, acquired using different microscope platforms, without requiring any retraining. We demonstrate that Nimbus predictions capture the underlying staining patterns of the full diversity of markers present in Pan-M. We then show how Nimbus predictions can be integrated with downstream clustering algorithms to robustly identify cell subtypes in image data. We have open-sourced Nimbus and Pan-M to enable community use at https://github.com/angelolab/Nimbus-Inference.
