## Supplementary Table 1 for "Automated classification of cellular expression in multiplexed imaging data with Nimbus"

### Sheet: experimental_results
	four_channel	two_channel	full_resolution	half_resolution	naive	noise_robust	Res-U-Net	EfficientNetV2-S	EfficientNetV2-M	EfficientNetV2-L	NASNet-M	NASNet-L	ResNet50	ResNet101	ResNet152
Precision	0.947296	0.967662	0.967662	0.954255	0.954255	0.854179	0.961789	0.954255	0.920348	0.963198	0.968564	0.947786	0.953485	0.975728	0.985679
Recall	0.669055	0.675855	0.675855	0.718086	0.718086	0.849756	0.747699	0.718086	0.738107	0.648381	0.588258	0.68026	0.656543	0.588857	0.499298
Specificity	0.996982	0.996752	0.996752	0.997239	0.997239	0.985368	0.997055	0.997239	0.994729	0.997738	0.998415	0.997008	0.997584	0.998774	0.999585
F1 score	0.773444	0.778567	0.778567	0.8111	0.8111	0.850161	0.834442	0.8111	0.811224	0.758864	0.709034	0.783619	0.767503	0.703859	0.631678
