## Supplementary Table 2 for "Automated classification of cellular expression in multiplexed imaging data with Nimbus"

### Sheet: Tabelle1
Dataset	MIBI-TOF Breast	MIBI-TOF Decidua	CODEX Colon	Vectra Colon	Vectra Pancreas
FOV size (pixel)	1024 x 1024 and	2048 x 2048	9408 x 9072	2684 x 2008	2688 x 2008
	2048 x 2048
FOV size (in µm)	614² and 1228²	1228 ²	4705 x 4536	1342 x 1004	1344 x 1004
# FOVs	1258	211	32	468	379
# Channels	21	20	36	6	6
# Cells	4153160	495349	1257759	5656349	3116622
# Cell types	33	27	26	-	-
Segmentation algorithm	Mesmer	Mesmer	Segmenter and CellVisionSegmenter	Mesmer	Mesmer
Clustering algorithm	PIXIE (CITE)	FlowSOM	STELLAR	Manual thresholding	Manual thresholding
Published	No	Yes	Yes	No	No
Included markers	CK17, Collagen1, ECAD, FAP, Fibronectin, ChyTr, Vim, CD4, CD45, FOXP3, CD3, CD56, CD8, SMA, CD20, CD163, CD31, Calprotectin, CD68, HLADR, CD14	CD3, HLADR, CK7, CD45, CD8, CD206, CD16, CD14, CD163, CD68, CD56, SMA, Vim, CD31, HLAG, CD4, CD11c, DCSIGN, CD57	Cytokeratin, CD31, CD3, aSMA, CD45, MUC1, CD163, CD8, CD117, CD38, CD16, CD66, CD11c, CD4, Vimentin, CD15, CD90, aDefensin5, CD56, CD206, CD7, CD34, Snyptophysin, CD138, MUC2, CD57, BCL2, CHGA, CD36, Podoplanin, CD68, CD21, HLADR, SOX9, CD161, CD19	CD8, CD3, FOXP3, panCK, ICOS, PD-L1	CD8, panCK, CD40-L, PD-L1, PD-1, CD40
Excluded markers	CD69, TIM3, Au, CD57, CD45RB, TBET, Ki67, PDL1, CD38, CD45RO, HLA1, GLUT1, IDO, TCF1, CD11c, Fe, Noodle, LAG3, PD1	CD11b, Sc, Ta, TIM3, Au, TIGIT, HO1, CD20, Na, Ki67, PDL1, CD44, Tryptase, iNOS, IDO, Ir, Co, Fe, Si, Lck, GrB, PD1, Galectin9, Ca, ICOS, CD80	CD69, OLFM4, CD25, NKG2D, ITLN1, CD127, CD49f, FAP, CollIV, CD49a, CD123, Ki67, CDX2, CD44, MUC6, CD45RO	-	-
